# Single source of pangolin CoVs with a near identical Spike RBD to SARS-CoV-2

**DOI:** 10.1101/2020.07.07.184374

**Authors:** Yujia Alina Chan, Shing Hei Zhan

**Author notes:** Authors contributed equally to this work.

## Abstract

Multiple publications have independently described pangolin CoV genomes from the same batch of smuggled pangolins confiscated in Guangdong province in March, 2019. We analyzed the three metagenomic datasets that sampled this batch of pangolins and found that the two complete pangolin CoV genomes, GD_1 by Xiao et al. *Nature* and MP789 by Liu et al. *PLoS Pathogens*, were both built primarily using the 2019 dataset first described by Liu et al. *Viruses*. Other publications, such as Zhang et al. *Current Biology* and Lam et al. *Nature*, have also relied on this same dataset by Liu et al. *Viruses* for their assembly of the Guangdong pangolin CoV sequences and comparisons to SARS-CoV-2. To our knowledge, all of the published pangolin CoV genome sequences that share a highly similar Spike receptor binding domain with SARS-CoV-2 originate from this singular batch of smuggled pangolins. This raises the question of whether pangolins are truly reservoirs or hosts of SARS-CoV-2-related coronaviruses in the wild, or whether the pangolins may have contracted the CoV from another host species during trafficking. Our observations highlight the importance of requiring authors to publish their complete genome assembly pipeline and all contributing raw sequence data, particularly those supporting epidemiological investigations, in order to empower peer review and independent analysis of the sequence data. This is necessary to ensure both the accuracy of the data and the conclusions presented by each publication.
