## Supplementary Tables for "Single source of pangolin CoVs with a near identical Spike RBD to SARS-CoV-2"

### Sheet: TableS1
Publication	BioProject ID	Run ID	Library Type	Source Species	Tissue	Anti-Smuggling Operation	Library Name	Library Size	Library Size x 2	QC-passed Reads Mapped to GD_1 (EPI_ISL_410721)	Deduplicated Reads Mapped to GD_1 (EPI_ISL_410721)	Matching Sample ID in Extended Data Table 3 of Xiao et al., (2020)	Total Reads in Extended Data Table 3 of Xiao et al. (2020)	Reads Mapped to Wuhan-Hu-1 (MN908947) as per Xiao et al. (2020)
Liu et al., 2019	PRJNA573298	SRR10168393	2x150	Manis javanica	lung	Guangdong in Mar., 2019	lung01	22900426	45800852	0	0
Liu et al., 2019	PRJNA573298	SRR10168392	2x150	Manis javanica	lung	Guangdong in Mar., 2019	lung02	39738679	79477358	14	14	M3	79477358	14
Liu et al., 2019	PRJNA573298	SRR10168381	2x150	Manis javanica	lung	Guangdong in Mar., 2019	lung03	12967281	25934562	0	0
Liu et al., 2019	PRJNA573298	SRR10168379	2x150	Manis javanica	lung	Guangdong in Mar., 2019	lung04	13527964	27055928	0	0
Liu et al., 2019	PRJNA573298	SRR10168378	2x150	Manis javanica	lung	Guangdong in Mar., 2019	lung07	19045923	38091846	303	289	M2	38091846	302
Liu et al., 2019	PRJNA573298	SRR10168377	2x150	Manis javanica	lung	Guangdong in Mar., 2019	lung08	16414925	32829850	1111	1071	M4	32829850	1100
Liu et al., 2019	PRJNA573298	SRR10168376	2x150	Manis javanica	lung	Guangdong in Mar., 2019	lung09	18067615	36135230	36	36
Liu et al., 2019	PRJNA573298	SRR10168375	2x150	Manis javanica	lung	Guangdong in Mar., 2019	lung11	22220187	44440374	11	11	M8	44440374	12
Liu et al., 2019	PRJNA573298	SRR10168374	2x150	Manis javanica	lung	Guangdong in Mar., 2019	lung12	9275501	18551002	4	4
Liu et al., 2019	PRJNA573298	SRR10168373	2x150	Manis javanica	lung	Guangdong in Mar., 2019	lung13	16491648	32983296	0	0
Liu et al., 2019	PRJNA573298	SRR10168391	2x150	Manis javanica	lung	Guangdong in Mar., 2019	lung19	19986780	39973560	0	0
Liu et al., 2019	PRJNA573298	SRR10168390	2x150	Manis javanica	lymph	Guangdong in Mar., 2019	lymph01	18903834	37807668	0	0
Liu et al., 2019	PRJNA573298	SRR10168389	2x150	Manis javanica	lymph	Guangdong in Mar., 2019	lymphA01	20045443	40090886	0	0
Liu et al., 2019	PRJNA573298	SRR10168388	2x150	Manis javanica	spleen	Guangdong in Mar., 2019	spleen01	11527782	23055564	0	0
Liu et al., 2019	PRJNA573298	SRR10168387	2x150	Manis javanica	spleen	Guangdong in Mar., 2019	spleen02	15350468	30700936	0	0
Liu et al., 2019	PRJNA573298	SRR10168386	2x150	Manis javanica	spleen	Guangdong in Mar., 2019	spleen03	19055973	38111946	0	0
Liu et al., 2019	PRJNA573298	SRR10168385	2x150	Manis javanica	spleen	Guangdong in Mar., 2019	spleen04	19038817	38077634	0	0
Liu et al., 2019	PRJNA573298	SRR10168384	2x150	Manis javanica	spleen	Guangdong in Mar., 2019	spleen08	15975904	31951808	0	0
Liu et al., 2019	PRJNA573298	SRR10168383	2x150	Manis javanica	spleen	Guangdong in Mar., 2019	spleen11	15273939	30547878	0	0
Liu et al., 2019	PRJNA573298	SRR10168382	2x150	Manis javanica	spleen	Guangdong in Mar., 2019	spleen12	12590769	25181538	0	0
Liu et al., 2019	PRJNA573298	SRR10168380	2x150	Manis javanica	spleen	Guangdong in Mar., 2019	spleen19	16068654	32137308	0	0
Xiao et al., 2020	PRJNA607174	SRR11119759	2x150	Manis javanica	lung	Guangdong in Mar., 2019	pangolin_9	107267359	214534718	685	461	M1	107267359	496
Xiao et al., 2020	PRJNA607174	SRR11119762	2x150	Manis javanica	lung	Guangdong in Mar., 2019	pangolin_6	273651431	547302862	60	56	M5	547302862	56
Xiao et al., 2020	PRJNA607174	SRR11119763	2x150	Manis javanica	lung	Guangdong in Mar., 2019	pangolin_5	196761202	393522404	8	8
Xiao et al., 2020	PRJNA607174	SRR11119764	2x150	Manis pentadactyla	lung	Guangdong in Aug., 2019	pangolin_4	222286763	444573526	0	0	Z1	444573526	0
Xiao et al., 2020	PRJNA607174	SRR11119765	2x150	Manis javanica	lung	Guangdong in Mar., 2019	pangolin_3	212161250	424322500	0	0
Xiao et al., 2020	PRJNA607174	SRR11119766	2x150	Manis javanica	lung	Guangdong in Mar., 2019	pangolin_2	232433120	464866240	10	10	M6	232433120	10
Xiao et al., 2020	PRJNA607174	SRR11119767	2x150	Manis pentadactyla	lung	Guangdong in Aug., 2019	pangolin_1	113900941	227801882	0	0	M10	227801882	0
Lam et al., 2020	PRJNA606875	SRR11093265	1x75	Manis javanica	scale	Guangdong in Mar., 2019	P2S	2633	5266	2597	972

### Sheet: TableS2-Acknowledgements
We gratefully acknowledge the authors, originating and submitting laboratories of the sequences from GISAID’s EpiFlu™ Database on which this research is based. The list is detailed below.
All submitters of data may be contacted directly via www.gisaid.org
Accession ID	Virus name	Location	Collection date	Originating lab	Submitting lab	Authors
EPI_ISL_410538	hCoV-19/pangolin/Guangxi/P4L/2017	Asia / China / Guangxi	2017	Beijing Institute of Microbiology and Epidemiology	Beijing Institute of Microbiology and Epidemiology	Wu-Chun Cao; Tommy Tsan-Yuk Lam; Na Jia; Ya-Wei Zhang; Jia-Fu Jiang; Bao-Gui Jiang
EPI_ISL_410539	hCoV-19/pangolin/Guangxi/P1E/2017	Asia / China / Guangxi	2017	Beijing Institute of Microbiology and Epidemiology	Beijing Institute of Microbiology and Epidemiology	Wu-Chun Cao; Tommy Tsan-Yuk Lam; Na Jia; Ya-Wei Zhang; Jia-Fu Jiang; Bao-Gui Jiang
EPI_ISL_410540	hCoV-19/pangolin/Guangxi/P5L/2017	Asia / China / Guangxi	2017	Beijing Institute of Microbiology and Epidemiology	Beijing Institute of Microbiology and Epidemiology	Wu-Chun Cao; Tommy Tsan-Yuk Lam; Na Jia; Ya-Wei Zhang; Jia-Fu Jiang; Bao-Gui Jiang
EPI_ISL_410541	hCoV-19/pangolin/Guangxi/P5E/2017	Asia / China / Guangxi	2017	Beijing Institute of Microbiology and Epidemiology	Beijing Institute of Microbiology and Epidemiology	Wu-Chun Cao; Tommy Tsan-Yuk Lam; Na Jia; Ya-Wei Zhang; Jia-Fu Jiang; Bao-Gui Jiang
EPI_ISL_410542	hCoV-19/pangolin/Guangxi/P2V/2017	Asia / China / Guangxi	2017	Beijing Institute of Microbiology and Epidemiology	Beijing Institute of Microbiology and Epidemiology	Wu-Chun Cao; Tommy Tsan-Yuk Lam; Na Jia; Ya-Wei Zhang; Jia-Fu Jiang; Bao-Gui Jiang
EPI_ISL_410721	hCoV-19/pangolin/Guangdong/1/2019	Asia / China / Guangdong	2019	South China Agricultural University	South China Agricultural University	Yongyi Shen, Lihua Xiao, Wu Chen
EPI_ISL_412860	hCoV-19/pangolin/China/MP789/2019	Asia / China	2019-03-19	unknown	SCSFRI, South China Sea Fisheries Research Institute, Chinese Academy of Fishery Sciences (SCSFRI, CAFS)	Jiang,J.-Z., Liu,P. and Chen,J.-P.
EPI_ISL_402131	hCoV-19/bat/Yunnan/RaTG13/2013	Asia / China / Yunnan / Pu'er	2013-07-24	Wuhan Institute of Virology, Chinese Academy of Sciences	Wuhan Institute of Virology, Chinese Academy of Sciences	Yan Zhu, Ping Yu, Bei Li, Ben Hu, Hao-Rui Si, Xing-Lou Yang, Peng Zhou, Zheng-Li Shi
EPI_ISL_402125	hCoV-19/Wuhan-Hu-1/2019	Asia / China	2019-12-31	unknown	National Institute for Communicable Disease Control and Prevention (ICDC) Chinese Center for Disease Control and Prevention (China CDC)	Zhang,Y.-Z., Wu,F., Chen,Y.-M., Pei,Y.-Y., Xu,L., Wang,W., Zhao,S., Yu,B., Hu,Y., Tao,Z.-W., Song,Z.-G., Tian,J.-H., Zhang,Y.-L., Liu,Y., Zheng,J.-J., Dai,F.-H., Wang,Q.-M., She,J.-L. and Zhu,T.-Y.
